# Y chromosome damage underlies testicular abnormalities in ATR-X syndrome

**DOI:** 10.1101/2023.10.21.562414

**Authors:** Nayla Leon Carlos, Thanh Nha Uyen Le, Andrew Garvie, Lee H Wong, Stefan Bagheri-Fam, Vincent R Harley

**Affiliations:** Hudson Institute of Medical Research, Melbourne, Victoria 3168, Australia; Department of Molecular & Translational Science, Monash University, Melbourne, Victoria 3168, Australia; Monash University, Melbourne, Victoria 3800, Australia

**Keywords:** ATRX, ATR-X syndrome, DSD, testis, Sertoli cells, PML NB, GATA4 foci, Y-chromosome

## Abstract

ATR-X (<u>al</u>pha <u>t</u>halassemia, <u>m</u>ental <u>r</u>etardation, <u>X</u>-linked) syndrome is a severe developmental disorder affecting males caused by mutations in the chromatin remodelling gene *ATRX*. Genital abnormalities in affected boys include hypospadias and ambiguous genitalia, and patients show small poorly formed testes with only a few seminiferous tubules. Our mouse model recapitulated these testicular defects when *Atrx* was specifically deleted in Sertoli cells (Sc*Atrx*KO). Sc*Atrx*KO mice develop small testes with fewer and discontinuous tubules due to G2/M arrest and apoptosis of Sertoli cells.

Here, we investigated the mechanism underlying the Sertoli cell defects in ATR-X syndrome. In healthy male control mice, Sertoli cell nuclei contain a single novel “GATA4 PML nuclear body (NB)” that strongly expresses the transcription factor GATA4, as well as ATRX and its binding partner DAXX. The GATA4 PML NB co-localizes with heterochromatin protein HP1α and PH3 (a marker of chromosome condensation), and with the short arm of the Y chromosome (Yp). In contrast, Sc*Atrx*KO Sertoli cells contain a single giant GATA4 PML NB, frequently associated with DNA double-strand breaks in G2/M-arrested Sertoli cells that underwent apoptosis. HP1α and PH3 were absent from the giant GATA4 foci suggesting a local failure in heterochromatin formation and chromosome condensation. Our data indicate that in Sertoli cells, ATRX protects a chromosomal region of Yp from DNA damage, probably during replication stress, and thus protects Sertoli cells from cell death. We discuss Y chromosome damage as a novel mechanism for testicular failure and the potential role of GATA4 during this process.

**Disclosure Summary:** The authors have nothing to disclose.
