## Supplemental Tables for "Y chromosome damage underlies testicular abnormalities in ATR-X syndrome"

### Sheet: Supplementary Table 1
Supplemental Table 1: Primary and secondary antibodies for immunofluorescent staining
No.	Antibody	Company
1	Rabbit ATRX	Santa Cruz, sc-15408
2	Goat ATRX	Santa Cruz, sc-10078
3	Rabbit CENP-A (C51A7)	Cell Signalling, 2048
4	Rabbit TERF1	Alpha Diagnostic, TRF12-A
5	Rabbit DAXX	Santa Cruz, sc-7152
6	Rabbit FOG-2	Santa Cruz, sc-10755
7	Mouse GATA4	Santa Cruz, sc-25310
8	Rabbit GATA4	Santa Cruz, sc-9053
9	Goat HP1α	Abcam, ab77256
10	Rabbit PH3	Sigma-Aldrich, 06-570
11	Rabbit PML	Santa Cruz, sc-5621
12	Rabbit γ-H2AX (Ser139)	Cell Signalling, 9718
13	Rabbit 53BP1	Abcam, ab21083
14	Donkey anti-Rabbit IgG (H+L), Alexa Fluor™ 488	Thermo Scientific, A-21206
15	Goat anti-Mouse IgG (H+L), Alexa Fluor™ 594	Thermo Scientific, A-11032
16	Donkey anti-Goat IgG (H+L), Alexa Fluor™ 594	Thermo Scientific, A-11058

### Sheet: Supplementary Table 2
Supplemental Table 2: Primers used for Sanger sequencing to confirm the sequence of BAC DNA
Probes	Primers
Short arm of the Y chromosome	F1: TGACATTGTAGGACTATATTGC
(Yp)	R1: ATCTGCCGTTTCGATCCTCC
	F2: CACTCAGAGTTGAGACTTTGAAGCA
	R2: TGGCTTAGCAACAGACAAGTGC
Long arm of the Y chromosome	F3: ATACTACTCTAGAATACTGCATGC
(Yq)	R3: TGTAGTCATCAAATGGTTTCCAAG

### Sheet: Supplementary Table 3
Supplemental Table 3: Probes used for immuno-FISH
Probes	Characteristics	Provided by
Short arm of the Y chromosome	73.6 kb	Dr. Yusuke Miyanari
(Yp)	Inverted repeats
	BAC probe (B6Ng01-016L17)
Long arm of the Y chromosome	1.8 kb	Dr. Paul Kalitsis
(Yq)	Dispersed repeats
